# Proline transporters balance the salicylic acid-mediated trade-off between regeneration and immunity in plants

**DOI:** 10.1101/2025.11.20.689487

**Authors:** Dawei Xu, Zeinu Mussa Belew, Nathália Cássia Ferreira Dias, Li Wang, Andy Zhang, Yun-Fan Stephanie Chen, Carter James Newton, Feng Kong, Yaochao Zheng, Yao Yao, Marin Talbot Brewer, Paulo José Pereira Lima Teixeira, Hussam Hassan Nour Eldin Auis, Deyang Xu, Li Yang

## Abstract

A robust immune response and regenerative capacity are both essential for survival after injury. In plants, salicylic acid (SA) is essential for activating immunity but simultaneously suppresses regenerative capacity. The mechanisms coordinating the trade-off between immunity and regeneration remain poorly understood. Here, we identify proline transporters as key regulators of this balance. Mutations in two wound-induced proline transporters, ProT2 and ProT3, rescued exogenous proline-induced suppression of de novo root regeneration (DNRR) and enhanced DNRR. ProTs are required for SA–mediated suppression of regeneration, without affecting SA-dependent defense responses. Mechanistically, a ProT3–CPK1 complex modulates the dynamics of wound-induced reactive oxygen species (ROS), sustaining a ROS level that restricts DNRR after wounding. Notably, pharmacological inhibition of proline transport rescued SA-mediated suppression of regeneration and enhanced regeneration across multiple plant species. These findings establish proline transporter as a regulatory hub integrating stress-induced proline metabolism, SA signaling, and ROS homeostasis to balance immunity and regeneration, and highlight chemical inhibition of proline transport as a strategy to improve crop regeneration under biotic stresses without compromising disease resistance.
