## supplemental Table 1 for "Proline transporters balance the salicylic acid-mediated trade-off between regeneration and immunity in plants"

### Sheet: Sheet1
Prot2+L-proline		Prot2+LQFM215							Prot3+L-proline		Prot3+LQFM215
aa	position	aa	position						aa	position	aa	position
GLY	43GLY	HIS	26HIS						SER	40SER	HIS	23HIS
ILE	44ILE	VAL	39VAL						ILE	41ILE	VAL	36VAL
SER	46SER	LEU	40LEU						TYR	43SER	LEU	37LEU
TYR	48TYR	THR	42THR						PHE	45TYR	THR	39THR
PHE	231PHE	GLY	43GLY						VAL	121ILE	SER	40SER
ALA	232ALA	ILE	44ILE						ASN	228PHE	ILE	41ILE
ASN	233PHE	SER	46SER						THR	229VAL	TYR	43SER
THR	234ASN	TYR	48TYR							230PHE	GLY	45TYR
	235THR	MET	52TYR							231ASN	PHE	48GLY
	124ILE	ASN	55THR							232THR	PRO	49TYR
	316PHE	PHE	123MET							313PHE	ASN	52THR
		ALA	124ILE								MET	121ILE
		GLU	172LEU								GLN	125PHE
		GLN	175LEU								ALA	167PRO
		PRO	179LEU								ARG	168HIS
		ASP	182SER								ASP	169LEU
			228ASN								GLU	170SER
			231PHE									172LEU
			232ALA									179SER
			233PHE									225THR
			234ASN									228PHE
			237MET									229VAL
			240GLU									231ASN
			241ILE									232THR
			244THR									233GLY
			260GLN									234MET
			308GLN									238ILE
			312SER									241THR
			315ILE									282PRO
			316PHE									305GLN
			318SER									308ILE
			319PRO									309SER
			322GLU									310LEU
			364LEU									311HIS
			365GLY									312ILE
			367PHE									313PHE
			368MET									314ALA
			371THR									315SER
			31ASP									316PRO
			128PHE									318TYR
			171HIS									344ARG
			173SER									362GLY
			235THR									363ASP
			311ILE									366SER
			313LEU									117ASN
			314HIS									127ILE
			317ALA									128LEU
			321TYR									176LEU
			320THR									319GLU
												360PHE
												361LEU
												364PHE
												365MET
												368THR
												166ILE
												237GLU
highlight AAs that are predicted to interact with L-Proline and LQFM215.

### Sheet: Sheet2
ppi	iptm		ptm
p92962_prot2_l-proline	0.95		0.87
p92962_prot2_l-proline	0.95		0.87
p92962_prot2_l-proline	0.96		0.88
p92962_prot2_l-proline	0.95		0.87
p92962_prot2_l-proline	0.96		0.87
p92962_prot2_lqfm215	0.84		0.86
p92962_prot2_lqfm215	0.78		0.84
p92962_prot2_lqfm215	0.83		0.86
p92962_prot2_lqfm215	0.78		0.84
p92962_prot2_lqfm215	0.79		0.85
q9sjp9_prot3_l-proline	0.94		0.86
q9sjp9_prot3_l-proline	0.94		0.86
q9sjp9_prot3_l-proline	0.92		0.86
q9sjp9_prot3_l-proline	0.94		0.86
q9sjp9_prot3_l-proline	0.94		0.86
q9sjp9_prot3_lqfm215	0.69		0.82
q9sjp9_prot3_lqfm215	0.79		0.85
q9sjp9_prot3_lqfm215	0.77		0.83
q9sjp9_prot3_lqfm215	0.71		0.83
q9sjp9_prot3_lqfm215	0.8		0.85
