## Supplementary Table 3 for "Proline transporters balance the salicylic acid-mediated trade-off between regeneration and immunity in plants"

### Sheet: prot3_Blade_D0_vs_Col_Blade_D0
GO biological process complete	Arabidopsis thaliana - REFLIST (27475)	upload_1 (257)	upload_1 (expected)	upload_1 (over/under)	upload_1 (fold Enrichment)	upload_1 (P-value)
plant-type cell wall loosening (GO:0009828)	39	7	0.36	+	19.19	0.000185
response to hydrogen peroxide (GO:0042542)	77	7	0.72	+	9.72	0.0214
cellular response to hypoxia (GO:0071456)	237	19	2.22	+	8.57	3.28e-09
cellular response to decreased oxygen levels (GO:0036294)	239	19	2.24	+	8.5	3.81e-09
cellular response to oxygen levels (GO:0071453)	240	19	2.24	+	8.46	4.1e-09
response to hypoxia (GO:0001666)	267	19	2.5	+	7.61	2.68e-08
response to decreased oxygen levels (GO:0036293)	271	19	2.53	+	7.5	3.47e-08
response to oxygen levels (GO:0070482)	273	19	2.55	+	7.44	3.95e-08
response to wounding (GO:0009611)	272	17	2.54	+	6.68	2.52e-06
response to jasmonic acid (GO:0009753)	197	11	1.84	+	5.97	0.00739
response to fatty acid (GO:0070542)	201	11	1.88	+	5.85	0.00897
response to heat (GO:0009408)	289	15	2.7	+	5.55	0.000292
response to osmotic stress (GO:0006970)	586	28	5.48	+	5.11	5.25e-09
response to water deprivation (GO:0009414)	425	20	3.98	+	5.03	1.13e-05
defense response to fungus (GO:0050832)	280	13	2.62	+	4.96	0.00721
response to water (GO:0009415)	438	20	4.1	+	4.88	1.88e-05
response to acid chemical (GO:0001101)	471	21	4.41	+	4.77	1.18e-05
defense response to bacterium (GO:0042742)	391	17	3.66	+	4.65	0.000525
response to oxidative stress (GO:0006979)	420	18	3.93	+	4.58	0.000282
response to abscisic acid (GO:0009737)	545	23	5.1	+	4.51	6.01e-06
response to alcohol (GO:0097305)	554	23	5.18	+	4.44	8.19e-06
response to lipid (GO:0033993)	912	37	8.53	+	4.34	1.69e-10
response to salt stress (GO:0009651)	486	19	4.55	+	4.18	0.000514
response to bacterium (GO:0009617)	515	20	4.82	+	4.15	0.00027
response to oxygen-containing compound (GO:1901700)	1603	62	14.99	+	4.13	1.09e-18
response to temperature stimulus (GO:0009266)	705	25	6.59	+	3.79	3.86e-05
defense response to other organism (GO:0098542)	872	30	8.16	+	3.68	2.54e-06
response to abiotic stimulus (GO:0009628)	2275	70	21.28	+	3.29	4.49e-16
biological process involved in interspecies interaction between organisms (GO:0044419)	1227	37	11.48	+	3.22	9.41e-07
response to chemical (GO:0042221)	2756	83	25.78	+	3.22	2.08e-19
response to hormone (GO:0009725)	1399	42	13.09	+	3.21	5.85e-08
response to endogenous stimulus (GO:0009719)	1400	42	13.1	+	3.21	5.98e-08
response to stress (GO:0006950)	3500	105	32.74	+	3.21	2.48e-26
cellular response to stress (GO:0033554)	1236	37	11.56	+	3.2	1.15e-06
response to external biotic stimulus (GO:0043207)	1213	36	11.35	+	3.17	2.57e-06
response to other organism (GO:0051707)	1213	36	11.35	+	3.17	2.57e-06
response to biotic stimulus (GO:0009607)	1216	36	11.37	+	3.16	2.74e-06
defense response (GO:0006952)	1122	32	10.5	+	3.05	6.13e-05
cellular response to chemical stimulus (GO:0070887)	1131	32	10.58	+	3.02	7.38e-05
response to external stimulus (GO:0009605)	1426	37	13.34	+	2.77	5.25e-05
response to stimulus (GO:0050896)	6027	129	56.38	+	2.29	7.21e-20
cellular response to stimulus (GO:0051716)	2864	58	26.79	+	2.17	3.56e-05
Unclassified (UNCLASSIFIED)	5827	61	54.51	+	1.12	0
response to salicylic acid	180	7	1.68	4.16	+	1

### Sheet: prot3_Petiole_D0_vs_Col_Petiole
GO biological process complete	Arabidopsis thaliana - REFLIST (27475)	upload_1 (113)	upload_1 (expected)	upload_1 (over/under)	upload_1 (fold Enrichment)	upload_1 (P-value)
plant-type cell wall loosening (GO:0009828)	39	6	0.16	+	37.41	3.33e-05
cellular response to hypoxia (GO:0071456)	237	15	0.97	+	15.39	1.61e-10
cellular response to decreased oxygen levels (GO:0036294)	239	15	0.98	+	15.26	1.82e-10
cellular response to oxygen levels (GO:0071453)	240	15	0.99	+	15.2	1.94e-10
response to hypoxia (GO:0001666)	267	15	1.1	+	13.66	9.16e-10
response to decreased oxygen levels (GO:0036293)	271	15	1.11	+	13.46	1.14e-09
response to oxygen levels (GO:0070482)	273	15	1.12	+	13.36	1.26e-09
plant-type cell wall modification (GO:0009827)	117	6	0.48	+	12.47	0.0246
response to oxidative stress (GO:0006979)	420	11	1.73	+	6.37	0.00363
cellular response to chemical stimulus (GO:0070887)	1131	21	4.65	+	4.51	1.72e-05
cellular response to stress (GO:0033554)	1236	19	5.08	+	3.74	0.00182
response to abiotic stimulus (GO:0009628)	2275	34	9.36	+	3.63	4.38e-08
response to chemical (GO:0042221)	2756	41	11.33	+	3.62	1.71e-10
response to oxygen-containing compound (GO:1901700)	1603	22	6.59	+	3.34	0.00145
response to stress (GO:0006950)	3500	40	14.39	+	2.78	1.53e-06
response to stimulus (GO:0050896)	6027	62	24.79	+	2.5	6.39e-11
cellular response to stimulus (GO:0051716)	2864	28	11.78	+	2.38	0.038
Unclassified (UNCLASSIFIED)	5827	22	23.97	-	0.92	0
response to salicylic acid	180	5	0.74	6.75	+	1

### Sheet: prot3_Petiole_D1_vs_Col_Petiole
GO biological process complete	Arabidopsis thaliana - REFLIST (27475)	upload_1 (192)	upload_1 (expected)	upload_1 (over/under)	upload_1 (fold Enrichment)	upload_1 (P-value)
anthocyanin-containing compound biosynthetic process (GO:0009718)	19	4	0.13	+	30.13	0.0222
flavonoid biosynthetic process (GO:0009813)	59	12	0.41	+	29.1	2.17e-11
flavonoid metabolic process (GO:0009812)	70	12	0.49	+	24.53	1.93e-10
pigment biosynthetic process (GO:0046148)	107	7	0.75	+	9.36	0.0284
Unclassified (UNCLASSIFIED)	5827	38	40.72	-	0.93	0
response to salicylic acid	180	4	1.26	3.18	+	1

### Sheet: prot3_Blade_D1_vs_Col_Blade_D1
GO biological process complete	Arabidopsis thaliana - REFLIST (27475)	upload_1 (322)	upload_1 (expected)	upload_1 (over/under)	upload_1 (fold Enrichment)	upload_1 (P-value)
anthocyanin-containing compound biosynthetic process (GO:0009718)	19	7	0.22	+	31.44	3.43e-06
anthocyanin-containing compound metabolic process (GO:0046283)	27	8	0.32	+	25.28	1.61e-06
flavonoid biosynthetic process (GO:0009813)	59	16	0.69	+	23.14	1.64e-14
flavonoid metabolic process (GO:0009812)	70	17	0.82	+	20.72	1.18e-14
phenylpropanoid metabolic process (GO:0009698)	112	11	1.31	+	8.38	0.000239
pigment biosynthetic process (GO:0046148)	107	10	1.25	+	7.97	0.00148
phenylpropanoid biosynthetic process (GO:0009699)	88	8	1.03	+	7.76	0.0251
pigment metabolic process (GO:0042440)	136	11	1.59	+	6.9	0.00173
secondary metabolic process (GO:0019748)	201	13	2.36	+	5.52	0.00219
response to chemical (GO:0042221)	2756	59	32.3	+	1.83	0.0151
response to stimulus (GO:0050896)	6027	105	70.63	+	1.49	0.0252
Unclassified (UNCLASSIFIED)	5827	79	68.29	+	1.16	0
response to salicylic acid	180	6	2.11	2.84	+	1

### Sheet: Cluster 3
GO biological process complete	Arabidopsis thaliana - REFLIST (27475)	upload_1 (135)	upload_1 (expected)	upload_1 (over/under)	upload_1 (fold Enrichment)	upload_1 (P-value)
response to jasmonic acid (GO:0009753)	197	8	0.97	+	8.26	0.0166
response to fatty acid (GO:0070542)	201	8	0.99	+	8.1	0.0193
response to wounding (GO:0009611)	272	10	1.34	+	7.48	0.00275
response to lipid (GO:0033993)	912	17	4.48	+	3.79	0.0069
response to oxygen-containing compound (GO:1901700)	1603	28	7.88	+	3.55	9.92e-06
response to hormone (GO:0009725)	1399	20	6.87	+	2.91	0.0453
response to endogenous stimulus (GO:0009719)	1400	20	6.88	+	2.91	0.0458
response to chemical (GO:0042221)	2756	36	13.54	+	2.66	8.54e-05
response to stress (GO:0006950)	3500	42	17.2	+	2.44	7.42e-05
response to stimulus (GO:0050896)	6027	58	29.61	+	1.96	0.000132
Unclassified (UNCLASSIFIED)	5827	28	28.63	-	0.98	0

### Sheet: Cluster 4
GO biological process complete	Arabidopsis thaliana - REFLIST (27475)	upload_1 (189)	upload_1 (expected)	upload_1 (over/under)	upload_1 (fold Enrichment)	upload_1 (P-value)
anthocyanin-containing compound biosynthetic process (GO:0009718)	19	6	0.13	+	45.91	6.64e-06
anthocyanin-containing compound metabolic process (GO:0046283)	27	7	0.19	+	37.69	1.39e-06
flavonoid biosynthetic process (GO:0009813)	59	14	0.41	+	34.49	8.92e-15
flavonoid metabolic process (GO:0009812)	70	15	0.48	+	31.15	2.91e-15
pigment biosynthetic process (GO:0046148)	107	9	0.74	+	12.23	0.000154
response to UV-B (GO:0010224)	74	6	0.51	+	11.79	0.0331
response to UV (GO:0009411)	133	10	0.91	+	10.93	8.18e-05
pigment metabolic process (GO:0042440)	136	10	0.94	+	10.69	0.000101
cellular response to hypoxia (GO:0071456)	237	12	1.63	+	7.36	0.000274
cellular response to decreased oxygen levels (GO:0036294)	239	12	1.64	+	7.3	0.0003
cellular response to oxygen levels (GO:0071453)	240	12	1.65	+	7.27	0.000314
response to hypoxia (GO:0001666)	267	12	1.84	+	6.53	0.00099
response to decreased oxygen levels (GO:0036293)	271	12	1.86	+	6.44	0.00116
response to oxygen levels (GO:0070482)	273	12	1.88	+	6.39	0.00125
defense response (GO:0006952)	1122	23	7.72	+	2.98	0.00835
cellular response to chemical stimulus (GO:0070887)	1131	23	7.78	+	2.96	0.00953
cellular response to stress (GO:0033554)	1236	25	8.5	+	2.94	0.0038
response to oxygen-containing compound (GO:1901700)	1603	31	11.03	+	2.81	0.000473
response to chemical (GO:0042221)	2756	52	18.96	+	2.74	2.3e-08
response to abiotic stimulus (GO:0009628)	2275	39	15.65	+	2.49	0.000231
cellular response to stimulus (GO:0051716)	2864	47	19.7	+	2.39	3.19e-05
response to stress (GO:0006950)	3500	55	24.08	+	2.28	5.51e-06
response to stimulus (GO:0050896)	6027	83	41.46	+	2	5.01e-08
cellular process (GO:0009987)	12731	120	87.58	+	1.37	0.00625
Unclassified (UNCLASSIFIED)	5827	33	40.08	-	0.82	0
