## Supplementary Table 4 for "Proline transporters balance the salicylic acid-mediated trade-off between regeneration and immunity in plants"

### Sheet: Supplementary Table 3
Supplementary Table 3. The primers used in this study.
Primer name	Sequence (5'-3')	Note
ATPROT1Pro-GUS-F	CACCCTTGAGCTTGAACATATGG	Construct
ATPROT1Pro-GUS-R	GTTTGCTAAGAGACTTTCTC	Construct
ATPROT2PRO-GUS-F	CACCTGCAGGTCTGGTATTTGACT	Construct
ATPROT2Pro-GUS-R	GTTTCCGACAAGAATCTGTT	Construct
ATPROT3PRO-GUS-F	CACCCCAACAAGTGGAAGGCAGAAGT	Construct
ATPROT3PRO-GUS-R	GACCTCTCCAAATGGTTATTGT	Construct
CPK1PRO-GUS-F	CACCTTCATGTTGTTGAAACATATGA	Construct
CPK1PRO-GUS-R	TCCCTAACTTGTCTTAAATCTC	Construct
ATPROT3CDS-F	CACCATGAACTCTAAGAATCGCATA	Construct
ATPROT3CDS-R	CAAATCTGCAAAAACGTGGAAG	Construct
CPK1CDS-F	CACCATGGGTAATACTTGTGTTGGAC	Construct
CPK1CDS-R	GAGTTTAAGAGCAATGCTAAAG	Construct
SALK_083340(CS868813)_LP	TCTTTCCAAATTCACAGCCAC	T-DNA
SALK_083340(CS868813)_RP	GTACCTTTAAGGCGGAACCAG	T-DNA
GABI_140B11-LP	TGTGAATCCTCTTGTTCAGGC	T-DNA
GABI_140B11-RP	GTATTGGGCTTACGGATCCTC	T-DNA
Salk_018050-LP	GGCAACAGTGAGGCAACCAGT	T-DNA
Salk_018050-RP	CATAGCTTTTGCATAGCATTC	T-DNA
Salk_067508-LP	TAAACAGTGCCTATGTGTTG	T-DNA
Salk_067508-RP	AGATCGATGACACTGACCTGT	T-DNA
SALK_096452-LP	GTGATCTTGACTTTTCGTCCG	T-DNA
SALK_096452-RP	TTCTATGCGGACATCCTCAAC	T-DNA
SALK_080155-LP	CTGAACTCGATTCCCTTCCTC	T-DNA
SALK_080155-RP	CTTTGAGATTCGCCCCTACTC	T-DNA
GABI_8474_LB	ATAATAACGCTGCGGACATCTACATTTT	T-DNA
LBb1.3	ATTTTGCCGATTTCGGAAC	T-DNA
TUB2-qPCR-F	AGCAATACCAAGATGCAACTGCG	qRT-PCR
TUB2-qPCR-R	TAACTAAATTATTCTCAGTACTCTTCC	qRT-PCR
PROT3-qPCR-F	ATAAACAATGTCGGGGAAGG	qRT-PCR
PROT3-qPCR-R	CAGTAGCAAGAATAAGACCA	qRT-PCR
PR1-qPCR-F	CAACCAGGCACGAGGAGCGG	qRT-PCR
PR1-qPCR-R	CGGCGGAGACGCCAGACAAG	qRT-PCR
SARD1-qPCR-F	TCAAGGCGTTGTGGTTTGTG	qRT-PCR
SARD1-qPCR-R	CGTCAACGACGGATAGTTTC	qRT-PCR
